# Toward a Transferable Representation of Protein Dynamics for Functional Prediction and Mechanistic Discovery

**DOI:** 10.64898/2026.10.02.756378

**Authors:** Nahid Monowar, Lutfi Habiba

## Abstract

Protein function is determined not only by the static structure of molecules, but also by coordinated conformational fluctuations that occur across various spatial and temporal scales. Molecular dynamics simulations, elastic network models, principal component analysis, and related approaches offer useful descriptions of protein motion. However, representing heterogeneous trajectories in a compact, informative manner that is applicable to proteins with different sequences, structures, and historical evolution is not trivial.

Here we present the Topology Invariant Dynamic Graph Network (TIDGN), a deep representation learning approach that encodes protein conformational dynamics into a shared latent representation, termed the protein motion signature (Zp). TIDGN encodes each trajectory as a time-dependent residue-level graph and builds structural connectivity, dynamic cross-correlation, low-dimensional motion features, sequence context, and temporal aggregation into the design. Instead of learning a protein-specific collective variable, the approach learns a representation that retains functionally informative patterns of coordinated motion applicable to different proteins.

We evaluate the framework using 1,250 molecular-dynamics trajectories representing 1,120 distinct proteins that range in size from 50-600 residues, 142 CATH/SCOP families, 88 structural folds, and six broad functional classes. The set of trajectories spans durations of 100 ns to 10 µs, sampled at 100 ps intervals, representing approximately 12.5 million conformational frames in total. In the context of a sequence-disjoint evaluation using a 30% sequence-identity threshold, the approach achieves a mean AUROC of 0.8838 ± 0.0107 compared to 0.8174 for a dynamic graph neural-network baseline, 0.7257 for a dynamic descriptor, 0.7227 for a PCA descriptor, 0.6592 for a sequence baseline, and 0.6587 for a static-structure baseline. As the biological distance between training and evaluation proteins increases, transfer performance decreases with AUROC values of 0.92 for random splitting, 0.85 for sequence-disjoint evaluation, 0.78 for family-disjoint evaluation, and 0.71 for fold-disjoint evaluation.

Component ablations suggest that graph structure, dynamic cross-correlation, low-dimensional motion features, sequence information, and the combination of these factors contribute to predictive performance. Residue-level attribution, when applied to adenylate kinase, highlights regions that are associated with known conformational rearrangements that involve the LID and NMP domains, offering a biologically interpretable hypothesis about the dynamic information that is encoded by the model.

Taken together, these results suggest that it is possible to learn transferable representations of protein dynamics that retain functionally informative patterns of coordinated motion beyond considerations of sequence identity and static structure. Moreover, although the learned representation is transferable, it is not universally invariant to the biological distance between training and evaluation proteins. The resulting approach offers a computational basis for connecting molecular motion, functional prediction, and mechanistically informative representation learning.
