## Supplemental Used table for "Toward a Transferable Representation of Protein Dynamics for Functional Prediction and Mechanistic Discovery": Figure_2_data.csv

Dim_1	Dim_2	Protein_Family
-1.7516429234943836	-1.531339548636586	Kinases
-2.069132150585592	-1.0224288397493808	Kinases
-1.6761557309496538	-1.992863023167772	Kinases
-1.2384850717959872	-1.247976742241078	Kinases
-2.117076687361668	-1.7651288091862205	Kinases
-2.1170684784745903	-1.8964364161311722	Kinases
-1.2103935922463043	-1.5535151799772788	Kinases
-1.6162826354235456	-2.017621161209687	Kinases
-2.234737192967476	-1.7768246526735911	Kinases
-1.7287199782070177	-2.098938946294424	Kinases
-2.231708846406231	-0.5176374335418054	Kinases
-2.2328648767851282	-1.4823682240141356	Kinases
-1.879018864216983	-1.8498627539962929	Kinases
-2.956640122328899	-1.393010044632889	Kinases
-2.862458916256516	-1.556164024845415	Kinases
-2.281143764620486	-1.6104847997666114	Kinases
-2.506415560167212	-1.1929166499782875	Kinases
-1.842876333702363	-1.1212461449763476	Kinases
-2.4540120377606054	-1.7652505738052637	Kinases
-2.706151850667646	-1.78790912032234	Kinases
-1.267175615539223	-1.637525848575822	Kinases
-2.112888150243268	-2.6509605823677926	Kinases
-1.9662358976560381	-2.257595531099276	Kinases
-2.712374093106728	-0.8165628662777377	Kinases
-2.2721913622625913	-0.6775161432493582	Kinases
-1.9445387051450669	-1.6245180197781892	Kinases
-2.5754967887111513	-1.2117215184721168	Kinases
-1.812150990827164	-1.344374922728232	Kinases
-2.3003193449594024	0.03944040422761885	Kinases
-2.1458468748966384	-0.9402125442827116	Kinases
-2.3008533061146985	-1.5639587957403833	Kinases
-1.073860907745531	-1.9777702203002128	Kinases
-2.006748612368967	-2.3032231601287863	Kinases
-2.5288554644779504	-1.3982681820663885	Kinases
-1.5887275439484054	-1.8781753726421517	Kinases
-2.610421824985511	-2.211126854798837	Kinases
-1.8955682024976224	-1.8232864421212633	Kinases
-2.979835061939888	-2.0407740018071974	Kinases
-2.6640930244492154	-0.6564291824637176	Kinases
-1.9015693820654382	-1.0591801215252747	Kinases
-1.6307667100022947	-1.5039863206583086	Kinases
-1.9143158594050147	-0.7600279305549871	Kinases
-2.05782414119412	-1.4613158461761908	Kinases
-2.1505518477946444	-1.9306421006641319	Kinases
-2.739260995183714	-0.7384379613651714	Kinases
-2.3599221041973544	-1.2305449781576707	Kinases
-2.230319385479894	-2.018623077163228	Kinases
-1.4714388868905421	-1.595169339041804	Kinases
-1.8281908552157693	-1.9378091266923785	Kinases
-2.881520077681367	-2.1913998654821683	Kinases
-1.8379580153026025	-1.0369112262341793	Kinases
-2.1925411402081583	-0.5452916797649348	Kinases
-2.3384610001529795	-2.1992837869095707	Kinases
-1.6941618555795661	-1.2185153816547145	Kinases
-1.4845002387520245	-1.8253212845609135	Kinases
-1.5343599404419006	-1.7435626918823481	Kinases
-2.419608761611319	-1.7961969621194345	Kinases
-2.1546061879256073	-1.931995384839908	Kinases
-1.834368284298218	-1.4757391860275866	Kinases
-1.5122274364388204	-1.9154750582055189	Kinases
-2.239587118922645	-1.3647715871100805	Kinases
-2.0928294883319087	-1.5251190547245685	Kinases
-2.553167487003014	-1.6194740234332048	Kinases
-2.5981033120403354	-1.953781831020799	Kinases
-1.593737088802901	-1.7883856652841663	Kinases
-1.3218799857145886	-1.122304387087122	Kinases
-2.036005060790167	-1.2495414061878096	Kinases
-1.498233551053988	-1.9887776223992755	Kinases
-1.819181987476183	-1.450333847285387	Kinases
-2.322559877302562	-1.1243064383141055	Kinases
-1.819302197245793	-2.334702640560686	Kinases
-1.2309817167670154	-1.2283199038100325	Kinases
-2.017913019554976	-1.8313118794729233	Kinases
-1.217678172092997	-1.2147006657034203	Kinases
-3.3098725520448724	-1.8816295782712584	Kinases
-1.589048747812388	-2.4024410503322597	Kinases
-1.9564764658809144	-2.3137712189415813	Kinases
-2.1495036752329337	-1.475957526669309	Kinases
-1.9541196117322488	-1.3701387491392591	Kinases
-2.993784457300446	-1.9521583125522044	Kinases
-2.109835943918756	-1.180703770611313	Kinases
-1.8214437142441269	-2.33076003113448	Kinases
-1.2610529776292418	-1.5330398993236583	Kinases
-2.2591351091368237	-2.105508099881228	Kinases
-2.4042468014465936	-1.8259180539010795	Kinases
-2.250878521792268	-1.476300664341793	Kinases
-1.542298941148963	-1.9302066826419761	Kinases
-1.8356244451701578	-1.6922777721149127	Kinases
-2.264880101883519	-0.9968535953927797	Kinases
-1.743366283443322	-1.7884459347615744	Kinases
-1.9514612253259798	-1.082153943967429	Kinases
-1.5156775047335553	-2.064853427328809	Kinases
-2.351026546938676	-1.2350979110423586	Kinases
-2.163831073298884	-0.7792156896710498	Kinases
-2.196054076566079	-2.7358222500636447	Kinases
-2.7317574740660593	-1.8984476277352385	Kinases
-1.851939861467712	-1.21146393640973	Kinases
-1.8694723639100554	-1.6015226930214963	Kinases
-1.9974432716787696	-1.3144270633143456	Kinases
-2.1172935666875734	-1.8019925933579102	Kinases
-2.707685371025207	-1.45670510626355	Kinases
-2.2103226613826794	-1.5778386176960397	Kinases
-2.171357258263385	-0.9161089691700963	Kinases
-2.4011386346108097	-1.3727895783493935	Kinases
-2.0806428558330046	-1.331198668962399	Kinases
-1.7979745715927309	-1.7059384830612336	Kinases
-1.0569070493947348	-1.7438031120362467	Kinases
-1.9127110935840805	-1.7162790939098105	Kinases
-1.8712248046386177	-1.3027739288108515	Kinases
-2.037222957883084	-1.7104922404101315	Kinases
-2.9593856076495206	-1.3551125715517935	Kinases
-2.0132569377246083	-0.4622996006772806	Kinases
-1.9698848950294867	-1.0644376482841538	Kinases
-0.7683789437573569	-1.6630117660839205	Kinases
-2.096180482390561	-0.8993930389180276	Kinases
-1.8492263288331938	-1.7040376865107758	Kinases
-2.0173558848526216	-2.519062267588927	Kinases
-2.584339018809766	-2.004043155458702	Kinases
-1.4285885927424897	-2.4353959605129276	Kinases
-1.6240334836566128	-1.6757567420206543	Kinases
-1.6044840264784765	-1.490790810405224	Kinases
-2.4546937273973697	-0.6617813438623587	Kinases
-1.2986028445319504	-1.3365363131179187	Kinases
-2.7009255313961402	-1.6095502644044322	Kinases
-1.7065714530998648	-1.0852972094082554	Kinases
-0.9047721870950107	-2.6055676545039423	Kinases
-2.495268162565344	-1.382192720945717	Kinases
-2.283148864801386	-1.1145674030565167	Kinases
-1.9501743174561794	-2.239293122889921	Kinases
-2.2517378270580997	-0.9281229783965355	Kinases
-2.775331715533066	-1.3307517962527928	Kinases
-1.9657185125969863	-1.7076439569504007	Kinases
-2.5311518568630524	-1.1836090669468575	Kinases
-1.7632037846824091	-0.36465357109780205	Kinases
-2.4597121171169016	-1.4090668724707525	Kinases
-1.2250327974912303	-1.375889706849832	Kinases
-2.3916266461681186	-1.7296804497701221	Kinases
-2.1610307581028376	-1.9249221847323958	Kinases
-1.593241391315165	-1.0848320917278773	Kinases
-2.6154321582169775	-1.9280419129544337	Kinases
-1.8862700326979354	-1.4642168813903038	Kinases
-1.3464286228587858	-1.7388287233825583	Kinases
-2.8037416172806138	-1.260510087126804	Kinases
-1.907683070733848	-1.3331689473565258	Kinases
-1.8700586028757882	-0.9812300278710504	Kinases
-1.6090885641113448	-1.7550081994273734	Kinases
-2.618475355439041	-1.6349374676466857	Kinases
-2.6602283065421384	-1.9893818578911537	Kinases
-1.7390292171915511	-1.722146630038056	Kinases
-1.8515076633834069	-1.311349753477574	Kinases
2.150295710207526	1.954193169987211	Transferases
2.2078689256981856	0.9467008054934247	Transferases
1.5919851670529055	2.021763552063396	Transferases
2.1393522182966023	2.3133827152829705	Transferases
2.1758434839792087	1.7480609419342206	Transferases
1.5713891491841794	2.6260774875348396	Transferases
3.1194647066868537	1.035726480537856	Transferases
2.2842997525470725	0.7532071780131498	Transferases
1.2852179016784109	0.43276785065743284	Transferases
2.393932165180298	2.3976265868935096	Transferases
1.4151909978636072	1.8926193938124347	Transferases
2.472250762245471	1.466649197453727	Transferases
2.6951573474044426	1.667981175791892	Transferases
1.5075906089889737	0.8247065716209742	Transferases
2.5780256775465933	2.967451187770096	Transferases
2.2476685561618988	1.5775327091851366	Transferases
2.493236095996694	1.5656368767629356	Transferases
3.138075789592368	1.9354599743392151	Transferases
1.8527671303982778	1.788605539042028	Transferases
1.5477583013855063	1.6343304145674789	Transferases
1.466291342224686	1.0257153267328127	Transferases
1.510513829020737	1.7828810142815974	Transferases
1.9537389743515374	2.62921469788502	Transferases
2.2046911848899864	2.3072520276929867	Transferases
2.1660144795980116	2.4559119759836383	Transferases
2.4963099494216143	1.1932705941412889	Transferases
2.007801135126744	0.9062371078448515	Transferases
2.87212044629439	1.424527847940211	Transferases
1.8412059000572263	1.5334349473732167	Transferases
3.6321014999537713	2.156514911082569	Transferases
2.3754004086590035	0.4845212221711084	Transferases
1.4857054661502305	2.4177301916763683	Transferases
1.3574645011633326	1.4051952608526064	Transferases
2.2894834491459113	1.243871358031548	Transferases
1.8659223288044895	0.8927373748438995	Transferases
2.4284002964552553	0.5070859968805385	Transferases
2.2839425747441267	1.9939023503771487	Transferases
1.9563026524058764	1.5439907803130424	Transferases
1.491923769158957	0.7260234601553677	Transferases
1.0910916651884812	0.7229527367618304	Transferases
1.7320910287597875	1.2985291804259231	Transferases
2.5138392765940836	2.5014129151736357	Transferases
2.1284562464781223	1.3442451891818372	Transferases
1.252556732772807	0.5981142281291363	Transferases
2.103908555510709	1.3525541615484333	Transferases
2.2311904278373023	1.3363658581513977	Transferases
1.4696855382793204	-0.11813198576494299	Transferases
2.092235063567317	1.4674230800893127	Transferases
2.0349252310676	1.3614392818747931	Transferases
1.314217821301626	1.917723818888051	Transferases
2.21467241620897	2.609373656967207	Transferases
2.3364707158209406	2.1759390177286546	Transferases
2.649830745905166	1.3386667856671017	Transferases
2.632281231220942	0.8360844547549978	Transferases
1.1733983792257454	3.044015881949916	Transferases
1.4373049760509264	1.535531060408693	Transferases
2.3090211603251958	1.5083575751477678	Transferases
2.3082715705473253	1.485524947733998	Transferases
2.3090286117836287	1.618850856460713	Transferases
4.311638894392832	1.4133837528456346	Transferases
2.3425343064159003	1.1558027958718582	Transferases
2.6813393841083593	1.1718846352557648	Transferases
2.572401058095921	1.480348037870401	Transferases
2.390834750783479	1.1739451373197411	Transferases
1.8108384532157926	1.0722925303937014	Transferases
2.4553815322959602	1.563858136615138	Transferases
1.536304871277457	1.3470136695474868	Transferases
1.8579088359559948	2.402395793149613	Transferases
1.708781871302538	-0.09058188503580711	Transferases
2.0491244836317937	2.154904111153477	Transferases
3.388795140004105	2.247651115498577	Transferases
0.8796408844449513	0.2559658605551103	Transferases
2.411756114224708	1.2943874435517908	Transferases
1.032370477286209	1.2771354804025252	Transferases
1.71684088052634	0.6554929831693073	Transferases
2.6533703581804198	1.0333099874454748	Transferases
2.0385680114572775	0.8336544927205027	Transferases
1.3533531332424165	2.5513622660541735	Transferases
1.570817774444019	2.0614070358884766	Transferases
2.4077586493608054	2.2629330569964954	Transferases
1.5617800209697181	1.933003238425941	Transferases
2.129875153749185	0.8225689372696625	Transferases
2.0273431039422882	1.1852878402321358	Transferases
1.6090397914365098	1.7936247367367508	Transferases
3.2863664535951953	0.7667233146648328	Transferases
2.3803514133908066	1.9277990581034328	Transferases
0.7849144480054357	1.355804761105119	Transferases
2.1118725888616567	1.2751075154702416	Transferases
1.6029281211389672	1.9265759809220948	Transferases
2.5114600008777344	1.766557986891624	Transferases
1.5244875569403797	1.283420300508552	Transferases
1.9311581351198606	2.1955978820185487	Transferases
2.302992367388274	0.8513620034400616	Transferases
2.519453116502073	1.8695613641665583	Transferases
1.2798221557665341	1.8558607547810302	Transferases
1.799299258495431	1.314272136411606	Transferases
1.7150328133034263	1.6956798133452708	Transferases
1.608002460455773	0.7493318541688182	Transferases
3.059272544168658	2.0544162115241407	Transferases
2.2429890265765735	1.3890587181342067	Transferases
1.243469627398973	1.1863661876885763	Transferases
2.5507171682328655	2.1294055355021335	Transferases
3.27329371820758	1.0773937856743445	Transferases
2.619479156330688	0.6549232221818643	Transferases
1.0883780204275921	0.5660224958856578	Transferases
1.7094595562802493	1.8636059708073838	Transferases
2.7601466895119735	0.7317423885022302	Transferases
1.5753983206287316	2.552876509190619	Transferases
2.266291656887737	0.2508423552697667	Transferases
2.464780432057602	2.517873820974023	Transferases
1.4438417170531501	1.626610480321571	Transferases
1.96428478636292	1.4419721328777646	Transferases
0.05523959595855654	1.1730485479146302	Transferases
1.385367415199426	1.7394816686112424	Transferases
1.8484591091641038	1.477419178545091	Transferases
1.2513300908210905	2.161981129209913	Transferases
2.979446782358981	1.5685365891972238	Transferases
1.1419151732236204	1.5901810568771266	Transferases
1.7359733079818098	1.2818326726716864	Transferases
2.0784443463716546	1.4658326257673595	Transferases
2.8647639734396693	1.6846810613352354	Transferases
1.1384827092923364	0.47389896440602475	Transferases
2.6978982512929757	0.6910887467365722	Transferases
2.0061398366117524	1.945958456413629	Transferases
1.4110948093712294	1.602519262876765	Transferases
2.2772620845579623	1.3896099981883925	Transferases
2.119435817344082	1.5110603598392358	Transferases
1.6398698737047233	1.7085490232170026	Transferases
2.0418812509940114	1.1761441918143831	Transferases
1.768811841882944	1.0330171647586124	Transferases
2.068110407150749	1.617507153058609	Transferases
2.397278404712628	0.9129763334309808	Transferases
2.951610089687211	1.744951653428683	Transferases
1.2573107007038906	0.47844983745729586	Transferases
3.27982002479376	2.117493382395386	Transferases
0.828747320286499	1.7835584894478258	Transferases
1.90892894297865	1.6536178405883253	Transferases
2.352990323890746	2.0896145903673085	Transferases
2.1685951206410197	2.499284666677546	Transferases
1.6263802881076437	2.108622039010878	Transferases
1.875126649785635	0.39547546120101296	Transferases
1.7041994392047002	0.7322538199585791	Transferases
1.6463811458334732	1.1251088533825926	Transferases
2.509761258212615	1.5156546301265004	Transferases
2.2142092915790283	1.8105954122814738	Transferases
1.5842542428436075	1.0645537121079207	Transferases
2.5397599252599505	1.612060058686247	Transferases
2.1843797125259656	1.0467702405880064	Transferases
2.487717271303376	1.133089318204831	Transferases
2.3777773051541673	0.6560033418910667	Transferases
-0.5802965076454506	1.5383833769445479	Hydrolases
-0.3921267281378787	1.3241576971918332	Hydrolases
0.5231055235862833	1.5120633735113336	Hydrolases
0.42725918580342537	2.52682089830392	Hydrolases
-0.014631115774903692	1.5253005555840284	Hydrolases
0.08212916831614739	3.316191032418695	Hydrolases
0.8943654270518974	2.2466589504404446	Hydrolases
-0.41409997218508093	2.092418061847437	Hydrolases
0.3829681668190265	1.5708211099093932	Hydrolases
-0.14153485670372584	2.350154939704496	Hydrolases
-0.15237684225905418	1.7121810868811131	Hydrolases
0.769143796391033	2.0610049073226806	Hydrolases
0.5777914442916209	3.2800422691343973	Hydrolases
0.569456745200447	1.951970050137675	Hydrolases
0.9138351650080303	2.574636663142838	Hydrolases
0.014702689142931333	1.6484117874370563	Hydrolases
0.4773670799064747	1.9825057547515192	Hydrolases
-0.2171867296154192	2.885400317817755	Hydrolases
0.22691644674190947	1.6865164711061162	Hydrolases
-0.09110013805737921	2.9062242789984642	Hydrolases
0.06789717549490273	2.353875967727738	Hydrolases
0.4166099178058395	1.7187666120528662	Hydrolases
-0.5727544782634307	2.3162038695277607	Hydrolases
1.4646710929798221	2.486277224813365	Hydrolases
-0.7042121670497914	2.310904981108598	Hydrolases
-0.8499320289514125	1.214887640054772	Hydrolases
0.8106776114500475	1.6364314120875658	Hydrolases
0.5541638857740551	1.8762406822242477	Hydrolases
0.43688387193650857	1.962783285449977	Hydrolases
0.4398418564849959	2.310336048775339	Hydrolases
-0.008572740992840236	2.088850500466627	Hydrolases
-0.628078060040082	1.3323278206449494	Hydrolases
0.05306319073560843	2.1900989255029817	Hydrolases
-0.47401319805847814	2.3052928726419117	Hydrolases
0.6825838133924258	2.2798952239655197	Hydrolases
-0.10294016705149706	2.540390362777311	Hydrolases
-0.577848037754758	2.416961077274452	Hydrolases
-0.2249700891570954	2.2295900396142185	Hydrolases
0.289052017992937	1.9649171442706765	Hydrolases
-0.3946071869627823	1.1695195332420043	Hydrolases
-0.575554276896502	2.2148091095662927	Hydrolases
0.1705810480443386	2.1038438435815556	Hydrolases
0.17147659977610594	2.1357894185976867	Hydrolases
-0.3548602227597908	1.3616257120898454	Hydrolases
-0.32972681393282594	1.4594717297958688	Hydrolases
0.1624349561503454	2.526576426666452	Hydrolases
-1.0136590390481268	1.9802224230716725	Hydrolases
-0.9852246420635886	2.340750348686312	Hydrolases
-0.5029109548767052	2.0141591880652308	Hydrolases
-0.14941300619829306	2.0148780697478728	Hydrolases
0.2176352959186032	2.4691419029879986	Hydrolases
1.0327493518646864	1.741977635891313	Hydrolases
0.6003617362414135	2.0480603884704918	Hydrolases
-0.11195697097439897	1.7688623556474787	Hydrolases
-0.013311345531882181	1.7827518862838423	Hydrolases
-0.7017705552464661	1.8454139382656802	Hydrolases
-0.012959195194672951	2.1110668858168564	Hydrolases
-0.20206104724409682	1.7606256891682612	Hydrolases
0.22590299223666263	2.6278780627867606	Hydrolases
-0.579061660486626	1.552696348890248	Hydrolases
0.36354255996882057	1.9065641779193205	Hydrolases
1.0729172391018043	1.7801344708629125	Hydrolases
-0.07613210391980031	2.7234889421768664	Hydrolases
0.281198205469259	2.0982773882557875	Hydrolases
0.48310079419777874	2.5159222697343173	Hydrolases
-0.2808543303200854	1.257219813481514	Hydrolases
0.15686473726729172	2.133525132934629	Hydrolases
0.008814680547256402	2.4448153978117184	Hydrolases
0.0683732689841822	2.0411419946377123	Hydrolases
-0.5411068486988265	2.5327401875326756	Hydrolases
0.017157121981259897	1.7413557749498139	Hydrolases
0.3485988038718148	2.70467372009279	Hydrolases
1.0158005254565292	3.149449061809625	Hydrolases
0.6714895782596447	1.8185807197801704	Hydrolases
1.5072277202580893	1.7772487392996141	Hydrolases
-0.5371432940216346	2.7266922385588503	Hydrolases
0.6106244457044747	2.7897860728653563	Hydrolases
0.1283394040168462	1.738569986423366	Hydrolases
1.5328620532523705	1.7899065914520713	Hydrolases
-0.565808799748606	1.8591076955697463	Hydrolases
-0.5878052895265432	1.3277747444828614	Hydrolases
-0.4195748518108155	1.5406740267579009	Hydrolases
-1.4867270070168648	1.4979296166239662	Hydrolases
-0.36802851517653273	1.6161012174479357	Hydrolases
-0.5313928630875885	1.9826575563066093	Hydrolases
0.10527565053334534	2.1171073662682605	Hydrolases
0.23922918304401158	2.7752502464070385	Hydrolases
1.3133195874511203	1.5008229796306045	Hydrolases
0.6652966867302351	2.492161199238292	Hydrolases
-0.40383255896368214	1.8930055778872454	Hydrolases
-0.6288902699438506	1.9752681451737835	Hydrolases
0.344343420054554	2.337409746083302	Hydrolases
-0.9241632449144495	1.4386389892188507	Hydrolases
1.2820211360980476	2.1912048730920253	Hydrolases
0.8256080845049009	2.083226104106528	Hydrolases
-0.32842295647329334	2.2462256320040748	Hydrolases
-1.1991941703636142	2.144584321953909	Hydrolases
0.9477106619157889	3.2276500699554473	Hydrolases
-0.08017789167683252	1.681130007874342	Hydrolases
0.8664714183814232	1.7345015224990912	Hydrolases
-1.1160993611560568	1.6884297367876178	Hydrolases
-0.419562516067641	1.7222614404198726	Hydrolases
0.0036705898027282156	1.6813064363467412	Hydrolases
0.03288641563531944	2.5945082655537757	Hydrolases
-0.31504583003547054	2.7102521239949273	Hydrolases
0.4359949526432491	1.714626853125262	Hydrolases
-0.747334300567816	1.5838222134478857	Hydrolases
-0.09966563951490544	2.235707778193202	Hydrolases
0.0842069421983292	1.7238884778595143	Hydrolases
0.3601071838411243	2.3164659088777553	Hydrolases
0.4981304146622228	2.1014615104256498	Hydrolases
-0.7872494642865084	1.242127942501384	Hydrolases
-1.0738799195149356	2.7737526006650306	Hydrolases
0.8943737753289562	2.8979388365477607	Hydrolases
0.23261980838571414	1.6936056547578069	Hydrolases
-0.5239405755895875	1.806149220032008	Hydrolases
1.085806382865766	2.1429326953624526	Hydrolases
0.08097224400500107	2.1672283949935123	Hydrolases
0.8255080288446784	2.329272136336415	Hydrolases
0.047262936987076266	3.005102269383175	Hydrolases
1.442523547417391	1.9115263862529752	Hydrolases
1.228738589710243	1.6008513777307731	Hydrolases
-0.17427490393535144	1.3103403859927365	Hydrolases
0.6800996656680488	1.6345349800290405	Hydrolases
0.45176316470960326	1.9834365135631014	Hydrolases
0.958042090272644	2.897278931758894	Hydrolases
-0.6754464224060731	1.7411943504819143	Hydrolases
0.48023602199890747	2.111893975819449	Hydrolases
0.7408971407947114	1.991788551963624	Hydrolases
-1.2311176404961799	2.594196636724042	Hydrolases
-0.8282809588660425	3.2634662129368106	Hydrolases
-1.4274625244320702	1.7345656135398397	Hydrolases
-0.18858478411119042	1.755280278740889	Hydrolases
0.5022795790571736	2.522080438534536	Hydrolases
1.0516499364672196	2.3409457448131556	Hydrolases
0.051866346293842625	2.923353662868017	Hydrolases
1.1400308818999043	2.291964092662982	Hydrolases
-0.966071020750424	1.8203539546064702	Hydrolases
-1.192367707548608	2.2953274153461547	Hydrolases
-0.038883389227633146	2.554351790291454	Hydrolases
0.2688458142575151	2.410241090598682	Hydrolases
-0.022886323665865176	2.253637015553649	Hydrolases
-1.4472094700279134	2.533337344794577	Hydrolases
-0.06238402765895188	2.5846477952228364	Hydrolases
-0.9131286503533972	2.6910794955187636	Hydrolases
0.4687707841810269	2.3243549437948214	Hydrolases
0.2566187722677938	1.9164409598415728	Hydrolases
-0.6579158504291487	2.0733568432166614	Hydrolases
-0.35970684213568543	2.6032544832541786	Hydrolases
-0.7414494653222661	1.591532164506382	Hydrolases
