## Supplemental Used table for "Toward a Transferable Representation of Protein Dynamics for Functional Prediction and Mechanistic Discovery": Figure_4_data.csv

model_name	split_type	task_name	metric	mean	std	ci_lower	ci_upper
Dynamic Descriptor	sequence_disjoint_30	functional_prediction	AUROC	0.7256752036246535	0.011644252166604129	0.7154685665831165	0.7358818406661906
Dynamic Graph (GNN)	sequence_disjoint_30	functional_prediction	AUROC	0.8173530790495371	0.018851724321209528	0.8008288141160154	0.8338773439830589
MotionSignature (Proposed)	sequence_disjoint_30	functional_prediction	AUROC	0.8837731783636846	0.010730982324201168	0.8743670576343178	0.8931792990930515
PCA Descriptor	sequence_disjoint_30	functional_prediction	AUROC	0.72269846699205	0.016454545075298994	0.7082754223117863	0.7371215116723134
Sequence Baseline	sequence_disjoint_30	functional_prediction	AUROC	0.6591800594865018	0.012669243081968979	0.6480749782946392	0.6702851406783644
Structure Baseline	sequence_disjoint_30	functional_prediction	AUROC	0.6587423849814485	0.014689045456200358	0.6458668689489063	0.6716179010139908
