## Supplemental Used table for "Toward a Transferable Representation of Protein Dynamics for Functional Prediction and Mechanistic Discovery": Figure_6_data.csv

protein_id	residue_index	attribution_score
1ake	1	0.036407731838522396
1ake	2	0.2335374942362663
1ake	3	0.10215849987263348
1ake	4	0.07082980580139124
1ake	5	0.013160189087738186
1ake	6	0.013157971847476775
1ake	7	0.0046425356583689095
1ake	8	0.1560394911636888
1ake	9	0.07130614099177975
1ake	10	0.09552540015008355
1ake	11	0.0016136951227534247
1ake	12	0.2718202745102583
1ake	13	0.13859848805419164
1ake	14	0.01851835920415113
1ake	15	0.015569494206145338
1ake	16	0.015719420321680198
1ake	17	0.028143913442467885
1ake	18	0.057716954448215854
1ake	19	0.04387667159106936
1ake	20	0.02670622331506837
1ake	21	0.07342331117897032
1ake	22	0.011655807312748373
1ake	23	0.02680650224406598
1ake	24	0.0353998470380348
1ake	25	0.047243635986129566
1ake	26	0.11931934659606074
1ake	27	0.017280756378732987
1ake	28	0.056017965886701
1ake	29	0.06963207581164295
1ake	30	0.0036901974034170655
1ake	31	0.07256694951750374
1ake	32	0.014505216253941019
1ake	33	0.005218610023066726
1ake	34	0.23071082408954455
1ake	35	0.26150724555160954
1ake	36	0.8555453468341321
1ake	37	0.7555360795778049
1ake	38	0.7353246092800773
1ake	39	0.8167858305997255
1ake	40	0.7723565389729615
1ake	41	0.7374484671122874
1ake	42	0.7803831072022811
1ake	43	0.7300656817074179
1ake	44	0.9135853213256958
1ake	45	0.7505838814646282
1ake	46	0.08427615400856264
1ake	47	0.02898126692325942
1ake	48	0.05695531660658756
1ake	49	0.06138636842449492
1ake	50	0.015857300934529632
1ake	51	0.27098621911114756
1ake	52	0.11577448091729245
1ake	53	0.2176306626865249
1ake	54	0.17473113501039678
1ake	55	0.07068331609334133
1ake	56	0.19779559192413726
1ake	57	0.007188588303770246
1ake	58	0.01692377904324325
1ake	59	0.003590743610478535
1ake	60	0.03053182390238262
1ake	61	0.038181474675043944
1ake	62	0.024560049944156795
1ake	63	0.13690159408540967
1ake	64	0.03423218970544434
1ake	65	0.025587449092869138
1ake	66	0.060702331742592604
1ake	67	0.011784877665332845
1ake	68	0.12572372480430175
1ake	69	0.006010893806518524
1ake	70	0.33626074529889716
1ake	71	0.11478438388491669
1ake	72	0.017187933110884072
1ake	73	0.00042961565133092756
1ake	74	0.1311090824703892
1ake	75	0.0952031039197635
1ake	76	0.10129865224162747
1ake	77	0.1144531580468932
1ake	78	0.005968486093948776
1ake	79	0.034439003477121595
1ake	80	0.009554487253855009
1ake	81	0.1542782323031479
1ake	82	0.0757454272743045
1ake	83	0.031174740997955572
1ake	84	0.0050947963035221
1ake	85	0.02889916502820909
1ake	86	0.030514920378654827
1ake	87	0.10147033612018835
1ake	88	0.0787392546281392
1ake	89	0.16930800139156055
1ake	90	0.04958135638882549
1ake	91	0.009882069651513265
1ake	92	0.09691231504480773
1ake	93	0.11097570214151219
1ake	94	0.06392055121496631
1ake	95	0.11435039333385381
1ake	96	0.052820382859964196
1ake	97	0.057387300317309826
1ake	98	0.0432774996240231
1ake	99	0.001997617291465885
1ake	100	0.008857575134423286
1ake	101	0.0024775452027681563
1ake	102	0.07849410383965237
1ake	103	0.029279975485293465
1ake	104	0.05511861297556781
1ake	105	0.18474828930137668
1ake	106	0.022246367050834995
1ake	107	0.04098626965579916
1ake	108	0.1092965029730894
1ake	109	0.020156743416711243
1ake	110	0.006214816551274431
1ake	111	0.026544639836228377
1ake	112	0.013639929302579979
1ake	113	0.20598185309418846
1ake	114	0.12808255111684091
1ake	115	0.07785517099998902
1ake	116	0.9834960885946857
1ake	117	0.9506352913155134
1ake	118	0.8403515839589268
1ake	119	0.9974064229404106
1ake	120	0.8844662337548186
1ake	121	0.9521388203505636
1ake	122	1.0
1ake	123	0.8540246324734909
1ake	124	0.8333765181089743
1ake	125	0.8444007954759148
1ake	126	0.043218807179447635
1ake	127	0.13219005747659643
1ake	128	0.15294498098295953
1ake	129	0.0005412582702861118
1ake	130	0.05546300731471942
1ake	131	0.04191660717540996
1ake	132	0.019486586226207282
1ake	133	0.009905965386780688
1ake	134	0.03195754716319525
1ake	135	0.22213261093736186
1ake	136	0.030287567198767316
1ake	137	0.05674909113458716
1ake	138	0.09419381804780341
1ake	139	0.03506602453418715
1ake	140	0.27680432709436764
1ake	141	0.2546317075288474
1ake	142	0.02250413797650617
1ake	143	0.05335141072093385
1ake	144	0.027769704537207073
1ake	145	0.026010036858111818
1ake	146	0.002915957033953725
1ake	147	0.07296720967811672
1ake	148	0.05419400129520569
1ake	149	0.004100402856743427
1ake	150	0.025340970753503268
1ake	151	0.18533757305140258
1ake	152	0.021247218288441692
1ake	153	0.012144302442326818
1ake	154	0.05215761141023013
1ake	155	0.3292696939684258
1ake	156	0.021502024680641236
1ake	157	0.08651827268990452
1ake	158	0.1112468486516442
1ake	159	0.021051133857801288
1ake	160	0.10107257376867357
1ake	161	0.6174546492617254
1ake	162	0.6595037411451404
1ake	163	0.6597624126199964
1ake	164	0.641417457557925
1ake	165	0.5892222968765499
1ake	166	0.7218146983028134
1ake	167	0.6118909006732173
1ake	168	0.597896425437713
1ake	169	0.5851103873982836
1ake	170	0.6512235538570923
1ake	171	0.08781367261559216
1ake	172	0.0012977447949121285
1ake	173	0.05567670685362019
1ake	174	0.019925464516658768
1ake	175	0.08038675116455113
1ake	176	0.014865436841608707
1ake	177	0.09110019568393676
1ake	178	0.03793540972775301
1ake	179	0.21415872855471202
1ake	180	0.011478130830865511
1ake	181	0.03236283506682771
1ake	182	0.009344558738962547
1ake	183	0.20064719607819156
1ake	184	0.16279728485654615
1ake	185	0.02314545378490562
1ake	186	0.08369481189832774
1ake	187	0.13185290392010224
1ake	188	0.06285337181788342
1ake	189	0.058520072180945085
1ake	190	0.02148125013793854
1ake	191	0.007581992451694011
1ake	192	0.17651333651636333
1ake	193	0.17896896585899633
1ake	194	0.07779122069196281
1ake	195	0.03212341648593702
1ake	196	0.03332760717600674
1ake	197	0.10042990615890081
1ake	198	0.17643374486655236
1ake	199	0.1692211581971729
1ake	200	0.11742832632720435
1ake	201	0.07970295241703705
1ake	202	0.006818998492588022
1ake	203	0.013677624006339439
1ake	204	0.17753025235382788
1ake	205	0.07234668260491071
1ake	206	0.0007168462773494355
1ake	207	0.008301255888131992
1ake	208	0.0845016590133444
1ake	209	0.00039369551725197834
1ake	210	0.013601715855190882
1ake	211	0.06173348332324205
1ake	212	0.09134092038526476
1ake	213	0.08188545369604754
1ake	214	0.019702466174153957
